# Nanovirseq: dsRNA sequencing for plant virus and viroid detection by Nanopore sequencing

**DOI:** 10.1101/2023.01.18.524564

**Authors:** Vahid J. Javaran, Abdonaser Poursalavati, Pierre Lemoyne, Dave T. Ste-Croix, Petter Moffett, Mamadou L. Fall

**Affiliations:** Saint-Jean-sur-Richelieu Research and Development Centre, Agriculture and Agri-Food Canada, Saint-Jean-sur-Richelieu, QC J3B 3E6, Canada; Département de Biologie, Centre SÈVE, Université de Sherbrooke, Sherbrooke, QC J1K 2R1, Canada; Département de phytologie, Faculté des Sciences de l’Agriculture et de l’Alimentation, Université Laval, QC, Canada, G1V 0A6

**Keywords:** dsRNAs, total RNAs, second- and third-generation sequencing technologies, grapevine virus and viroid detection, nanopore direct-cDNA and RNA sequencing, Illumina MiSeq sequencing

## Abstract

Worldwide, there is a need for certified clean plant materials to limit viral diseases spread. In order to design a robust and proactive viral-like disease certification, diagnostics, and management program, it is essential to have a fast, inexpensive, and user-friendly tool. The purpose of this study was to determine whether dsRNA-based nanopore sequencing can be a reliable method for the detection of viruses and viroids in grapevines or not. Compared to direct RNA sequencing from rRNA-depleted total RNA (rdTotalRNA), direct-cDNA sequencing from dsRNA (dsRNAcD) yielded more viral reads and detected all grapevine viruses and viroids detected using Illumina MiSeq sequencing (dsRNA-MiSeq). With dsRNAcD sequencing it was possible to detect low abundance viruses (e.g., Grapevine red globe virus) where rdTotalRNA sequencing failed to detect them. Indeed, even after removing rRNA, rdTotalRNA sequencing yielded low viral read numbers. rdTotalRNA sequencing was not sensitive enough to detect all the viruses detected by dsRNA-MiSeq. In addition, there was a false positive identification of a viroid in the rdTotalRNA sequencing that was due to misannotation of a host-driven read. For quick and accurate reads classification, two different taxonomical classification workflows based on protein and nucleotide homology were evaluated in this study, namely DIAMOND&MEGAND (DIA&MEG) and Centrifuge&Recentrifuge (Cent&Rec), respectively. Virome profiles from both workflows were similar except for grapevine endophyte endornavirus (GEEV), which was only detected using DIA&MEG. However, because DIA&MEG’s classification is based on protein homology, it cannot detect viroid infection despite giving more robust results. Even though Cent&Rec’s virus and viroid detection workflow was faster (30 minutes) than DIA&MEG’s (two hours), it could not provide the details and information DIA&MEG was able to provide. As demonstrated in our study, nanopore dsRNAcD sequencing and the proposed data analysis workflows are suitable and reliable for viruses and viroids detection, especially in grapevine where viral mixed infection is common.
