## Supplementary File for "Nanovirseq: dsRNA sequencing for plant virus and viroid detection by Nanopore sequencing"

### Sheet: S1
Samples name	Date of sampling	dsRNAcD	rdTotalRNA	dsRNA-MiSeq
BV-9-86J	June, 2019	Yes	No	Yes
BIO-2-79S	September, 2019	Yes	No	Yes
CO-6-75J	June, 2019	Yes	No	Yes
CO-9-86J	June, 2019	Yes	Yes	Yes
CO-12-16J	June, 2019	Yes	No	Yes
BV-3-36J	June, 2019	Yes	No	Yes
TM-7-25J	June, 2019	Yes	No	Yes
BV-15-56J	June, 2019	Yes	No	Yes
BV-12-16J	June, 2019	Yes	Yes	Yes
TM-9-86J	June, 2019	Yes	No	Yes
BIO-13-55S	September, 2019	Yes	No	Yes
CO-3-36J	June, 2019	Yes	No	Yes
BIO-3-36J	June, 2019	Yes	No	Yes
BIO-6-25S	September, 2019	Yes	No	Yes
BIO-15-56S	September, 2019	Yes	Yes	Yes
BIO-2-82J	June, 2019	Yes	No	Yes
TM-12-16J	June, 2019	Yes	No	Yes
BIO-15-56J	June, 2019	Yes	No	Yes
BV-6-75J	June, 2019	Yes	No	Yes
TM-3-96J	June, 2019	Yes	No	Yes
BIO-9-86J	June, 2019	Yes	No	Yes
BV-5-58S	September, 2019	Yes	No	Yes
TM-6-75J	June, 2019	Yes	No	Yes

### Sheet: S2
1	OligoA: 5'-/5Phos/GTGATTCTCGTCTTTCTGCGTAGTAGGTTC-3'
	OligoB: 5’-GAGGCGAGCGGTCAATTTTCGCAGAAAGACGAGAATCACTTTTTTTTTT-3’
2	OligoA: 5'-/5Phos/GTACTTTTCTCTTTGCGCGGTAGTAGGTTC-3'
	OligoB: 5’-GAGGCGAGCGGTCAATTTTCCGCGCAAAGAGAAAAGTACTTTTTTTTTT-3’
3	OligoA: 5'-/5Phos/GGTCTTCGCTCGGTCTTATTTAGTAGGTTC-3'
	OligoB: 5’-GAGGCGAGCGGTCAATTTTAATAAGACCGAGCGAAGACCTTTTTTTTTT-3’

### Sheet: S3
	Pooled library of 23 barcoded samples	dsRNAcD BV-9-86J		dsRNAcD BIO-2-79S		dsRNAcD CO-6-75J		dsRNAcD CO-9-86J		dsRNAcD CO-12-16J		dsRNAcD BV-3-36J
		Original	Trimmed & filtered	Original	Trimmed & filtered	Original	Trimmed & filtered	Original	Trimmed & filtered	Original	Trimmed & filtered	Original	Trimmed & filtered
Mean read length	728.2	659.2	709	692.3	777.3	717.2	727.7	643.1	680.5	688.7	716.4	651.5	693.1
Median read length	575	539	548	543	578	563	548.5	484	493	565	579	524	526
Mean read quality	8.4	11.8	11.6	12	11.5	11.5	11.6	11.9	11.6	11.5	11.5	11.7	11.6
Median read quality	8.4	10.7	10.8	10.8	10.7	10.6	10.7	10.7	10.8	10.6	10.7	10.7	10.8
Number of reads	2921438	36386	19218	37169	19536	54517	39440	42008	31519	58710	45410	49283	29185
Read length N50	988	850	934	931	1055	900	995	892	940	881	913	837	917
Total bases	2127252333	23985943	13626447	25731251	15185803	39098307	28699212	27013384	21448156	40433405	32532337	32108628	20228827
Longest reads:
1	595121	6244	6224	6294	6281	10651	10619	12798	9636	5599	5582	5691	5673
2	578900	4930	4763	5703	5690	7100	7068	9654	7625	5468	5451	5162	5144
3	511494	4783	4472	5478	5465	5377	5345	7643	5919	5078	5061	5152	5134
4	387084	4492	4464	5425	5412	5233	5201	6196	5451	4874	4857	4974	4956
5	376816	4484	4384	5424	5411	5177	5145	5937	5205	4761	4744	4835	4817
Trimming command	-	NanoFilt -l 100 --headcrop 8 --tailcrop 12		NanoFilt -l 100 --headcrop 7 --tailcrop 6		NanoFilt -l 100 --headcrop 8 --tailcrop 24		NanoFilt -l 100 --headcrop 6 --tailcrop 12		NanoFilt -l 100 --headcrop 6 --tailcrop 11		NanoFilt -l 100 --headcrop 6 --tailcrop 12
	dsRNAcD TM-7-25J		dsRNAcD BV-15-56J		dsRNAcD BV-12-16J		dsRNAcD TM-9-86J		dsRNAcD BIO-13-55S		dsRNAcD CO-3-36J
	Original	Trimmed & filtered	Original	Trimmed & filtered	Original	Trimmed & filtered	Original	Trimmed & filtered	Original	Trimmed & filtered	Original	Trimmed & filtered
Mean read length	653.8	675.6	614.3	679.2	591.5	656.4	709.6	724.5	693.2	715	719.3	748.4
Median read length	522	499	514	517	490	482	564	562	546	549	574	578
Mean read quality	11.5	11.8	11.8	11.7	12	11.7	11.5	11.6	11.7	11.6	11.6	11.7
Median read quality	10.7	11	11.7	10.8	10.8	11	10.6	10.8	10.7	10.8	10.7	10.9
Number of reads	33664	15691	33406	12552	49754	16971	72049	54128	46943	34397	53104	35823
Read length N50	825	922	792	916	765	893	902	944	898	928	892	969
Total bases	22010693	10600747	20520003	8525016	29431736	11139991	51123842	39215983	32542376	24592471	38198047	26809759
Longest reads:
1	5599	5579	4692	4673	5033	5015	32189	32167	6392	6371	6033	6011
2	5257	4461	4537	4518	4757	4739	6240	5450	5867	5846	5415	5393
3	4481	4412	4091	4072	4607	4589	5472	5370	5641	5620	5409	5387
4	4432	4410	4087	4068	4519	4501	5392	5332	5250	5229	5136	5114
5	4430	4195	4049	4030	4416	4398	5354	5132	4980	4959	5109	5087
Trimming command	NanoFilt -l 100 --headcrop 8 --tailcrop 12		NanoFilt -l 100 --headcrop 8 --tailcrop 11		NanoFilt -l 100 --headcrop 7 --tailcrop 11		NanoFilt -l 100 --headcrop 8 --tailcrop 14		NanoFilt -l 100 --headcrop 7 --tailcrop 14		NanoFilt -l 100 --headcrop 9 --tailcrop 13
	dsRNAcD BIO-3-36J		dsRNAcD BIO-6-25S		dsRNAcD BIO-15-56S		dsRNAcD BIO-2-82J		dsRNAcD TM-12-16J		dsRNAcD BIO-15-56J
	Original	Trimmed & filtered	Original	Trimmed & filtered	Original	Trimmed & filtered	Original	Trimmed & filtered	Original	Trimmed & filtered	Original	Trimmed & filtered
Mean read length	624.9	664.1	705.3	768.8	747.6	750.2	544.9	603.1	667	692.6	578.8	619.2
Median read length	505	512	557	585	587	578	467	496	536	538	488	496
Mean read quality	11.7	11.6	11.7	11.6	11.6	11.8	12.1	11.6	11.6	11.7	11.7	11.7
Median read quality	11.6	10.8	10.6	10.7	10.7	11	10.8	10.8	10.7	10.8	10.7	10.9
Number of reads	35173	21074	29809	18405	84930	67112	17013	11600	47890	33139	27672	15809
Read length N50	806	866	950	1032	951	977	733	748	843	879	724	759
Total bases	21980895	13994817	21023940	14150663	63496915	50349514	9270994	6995410	31942994	22951628	16015816	9788924
Longest reads:
1	9471	9451	5834	5816	72312	72289	35055	23411	5495	5475	14363	14345
2	5928	5908	5496	5478	17271	17248	23427	6327	4434	4414	7880	7862
3	5842	5822	5479	5461	9610	9587	6516	5240	4286	4266	4553	4535
4	4406	4386	4824	4806	7197	7174	6343	3959	4176	4156	4529	4511
5	4289	4269	4801	4783	6779	6756	5256	3871	4175	4155	4365	4347
Trimming command	NanoFilt -l 100 --headcrop 9 --tailcrop 11		NanoFilt -l 100 --headcrop 7 --tailcrop 11		NanoFilt -l 100 --headcrop 7 --tailcrop 16		NanoFilt -l 100 --headcrop 6 --tailcrop 10		NanoFilt -l 100 --headcrop 8 --tailcrop 12		NanoFilt -l 100 --headcrop 8 --tailcrop 10
	dsRNAcD BV-6-75J		dsRNAcD TM-3-96J		dsRNAcD BIO-9-86J		dsRNAcD BV-5-58S		dsRNAcD TM-6-75J
	Original	Trimmed & filtered	Original	Trimmed & filtered	Original	Trimmed & filtered	Original	Trimmed & filtered	Original	Trimmed & filtered
Mean read length	536.1	588.9	665.1	693.3	626.5	661.9	728.5	741.3	699.7	716.9
Median read length	438	438	540	542	507	508	568	562	550	544
Mean read quality	12.1	11.8	11.6	11.7	11.6	11.7	11.6	11.8	11.6	11.8
Median read quality	10.8	11.1	10.7	10.9	10.6	10.8	10.7	10.9	10.8	11
Number of reads	25303	11242	38762	24989	23157	14255	37541	28116	43864	28075
Read length N50	742	783	840	893	801	866	942	979	880	936
Total bases	13564649	6620959	25781863	17324594	14507810	9434724	27348625	20841653	30689881	20126003
Longest reads:
1	216372	20904	6131	6107	4287	4261	25610	25577	58082	11188
2	20927	9359	5227	5203	4207	4181	21420	16870	11212	6305
3	9382	5549	5218	5194	4122	4096	16903	5264	6329	6139
4	5572	5226	5133	5109	4020	3994	12229	4975	6163	5580
5	5249	4995	5079	5055	3933	3907	5297	4862	5604	5205
Trimming command	NanoFilt -l 100 --headcrop 7 --tailcrop 16		NanoFilt -l 100 --headcrop 10 --tailcrop 14		NanoFilt -l 100 --headcrop 8 --tailcrop 18		NanoFilt -l 100 --headcrop 8 --tailcrop 25		NanoFilt -l 100 --headcrop 10 --tailcrop 26
	rdTotalRNA CO-9-86J		rdTotalRNA BV-12-16J		rdTotalRNA BIO-15-56S
	Original	Trimmed & filtered	Original	Trimmed & filtered	Original	Trimmed & filtered
Mean read length	660	797.2	632.4	782.6	677.4	785.3
Median read length	536	779	481	716	548	764
Mean read quality	10.8	11.5	10.8	11.5	11	11.6
Median read quality	10.9	11.8	10.9	11.8	11.1	11.9
Number of reads	164010	71307	115457	58713	95952	51506
Read length N50	980	1320	986	1314	1027	1305
Total bases	108246484	56847995	73014808	45951225	64994220	40446155
Longest reads:
1	26460	26438	27893	27871	8975	8942
2	26075	26053	26544	26522	8693	8660
3	22382	22360	25181	25159	8043	8010
4	22301	22279	23982	23960	7669	7636
5	19128	19106	20672	20650	6591	6558
Trimming command	NanoFilt -l 100 --headcrop 10 --tailcrop 12		NanoFilt -l 100 --headcrop 8 --tailcrop 14		NanoFilt -l 100 --headcrop 13 --tailcrop 20

### Sheet: S4
rdTotalRNA library preparation and sequencing cost table
Main step	Steps	Material	1 Sample	3 Samples
First strand cDNA Synthesis	RT Adapter ligation	NEBNext Quick Ligation Reaction Buffer	10 Cents	40 Cents
		T4 DNA Ligase	3.5	14
		RT adapter	(provided for 6 samples by kit)	$1.8 (45 cent/ Sample)
	Reverse Transcription	dNTPs	85 Cents	3.4
		SuperScript III reverse transcriptase	6.28	25.12
Library Preparation	Sequencing adapter ligation	NEBNext Quick Ligation Reaction Buffer	30 Cents	30 Cents
		T4 DNA Ligase	7	7
		RNA Adapter (RMX)	(provided for 6 Library by kit)	(provided for 6 samples by kit)
Sequencing	Priming and loading on flow cell	Flow cell	900	900
		Kit chemical compounds	100	100
		Total costs/sequencing	1018.03	1052.02
		Total price/sample	1018.03	350
dsRNAcD library preparation and sequencing cost table
Main step	Steps	Material	1 Sample	23 Samples
Double cDNA Synthesis	First Strand	Random Primer Mix	2.7	62.1
		dNTPs	42 Cents	9.66
		RNasin® Ribonuclease Inhibitor	2.8	64.4
		Maxima H minus	5	115
	Second Strand	RNase H	1.5	34.5
		dNTPs	42 Cents	9.66
		Klenow	1.7	39
		E. coli DNA Ligase	3.74	86
Library Preparation	End-prep	NEBNext® Ultra™ II End Repair/dA-Tailing Module	20	460
	Barcode ligation	Native Barcode	-	190
		Blunt/TA Ligase Master Mix	-	271.5
		Point: After this step, samples will be pooled together.
	Adapter ligation	NEBNext® Quick Ligation Module	38	38
Sequencing	Priming and loading on flow cell	Flow cell	900	900
		Kit chemical compounds	100	100
		Total costs/sequencing	1077	2380
		Total price/sample	1077	103

### Sheet: S5
	VirodDB		NCBI nt Database (v.24.11.2022)
Query Sequence ID	E-value	Subject Title	E-value	Subject Title
07d31c2c-8937-494f-8e6e-1b4289b1e0f0	3.22e-61	FJ751934.1 Citrus exocortis Yucatan viroid isolate 16, complete genome	7.65e-71	MN964891 Malus domestica cultivar Yantai fuji 8 mitochondrion, complete genome
097f9752-8dd0-49ef-bcab-4fcf5530e0b9	6.7e-85	FJ751934.1 Citrus exocortis Yucatan viroid isolate 16, complete genome	1.28e-95	MN964891 Malus domestica cultivar Yantai fuji 8 mitochondrion, complete genome
0d91c6f2-99c5-42e6-bd2b-bab54fb51ec1	6.16e-166	FJ751934.1 Citrus exocortis Yucatan viroid isolate 16, complete genome	1.19e-176	LR738918 Vitis riparia x Vitis cinerea genome assembly, organelle: mitochondrion
0dd2bb9d-c0f6-4c8c-8db6-69e0860638b0	1.71e-167	FJ751934.1 Citrus exocortis Yucatan viroid isolate 16, complete genome	0	LR738918 Vitis riparia x Vitis cinerea genome assembly, organelle: mitochondrion
0e0261cb-241f-435c-99ee-93d1d6ea6d4a	8.11e-119	FJ751934.1 Citrus exocortis Yucatan viroid isolate 16, complete genome	1.55e-129	MN964891 Malus domestica cultivar Yantai fuji 8 mitochondrion, complete genome
10666fbe-a978-4d23-a213-6fd79d3fa8e8	7.43e-166	FJ751934.1 Citrus exocortis Yucatan viroid isolate 16, complete genome	0	LR738918 Vitis riparia x Vitis cinerea genome assembly, organelle: mitochondrion
10c4cdcc-aa75-4f2b-b3dd-3f72b9b63b1e	3.59e-62	FJ751934.1 Citrus exocortis Yucatan viroid isolate 16, complete genome	6.83e-73	MN964891 Malus domestica cultivar Yantai fuji 8 mitochondrion, complete genome
15e57b1a-fb83-4d4b-8952-c2b0fda77431	8.96e-62	FJ751934.1 Citrus exocortis Yucatan viroid isolate 16, complete genome	7.65e-71	MN964891 Malus domestica cultivar Yantai fuji 8 mitochondrion, complete genome
24fc1458-2502-4b90-8a4f-d926c113b506	2.65e-139	FJ751934.1 Citrus exocortis Yucatan viroid isolate 16, complete genome	1.8e-164	LR738918 Vitis riparia x Vitis cinerea genome assembly, organelle: mitochondrion
261a2228-37c1-4e0c-9c49-524f13c50b7c	2.06e-165	FJ751934.1 Citrus exocortis Yucatan viroid isolate 16, complete genome	2.41e-168	MN964891 Malus domestica cultivar Yantai fuji 8 mitochondrion, complete genome
2b52958b-9255-42c7-a70c-ac71cab629b9	2.61e-51	FJ751934.1 Citrus exocortis Yucatan viroid isolate 16, complete genome	3.63e-58	MN964891 Malus domestica cultivar Yantai fuji 8 mitochondrion, complete genome
32682b0c-feac-432b-9645-f8bc5f7c4036	8.91e-62	FJ751934.1 Citrus exocortis Yucatan viroid isolate 16, complete genome	1.27e-68	MN964891 Malus domestica cultivar Yantai fuji 8 mitochondrion, complete genome
32ce3b37-c763-4f63-a415-3253a874928f	1.44e-59	FJ751934.1 Citrus exocortis Yucatan viroid isolate 16, complete genome	5.69e-67	MN964891 Malus domestica cultivar Yantai fuji 8 mitochondrion, complete genome
32d08020-dd93-4fad-9a76-336d8c223fc1	4.99e-85	FJ751934.1 Citrus exocortis Yucatan viroid isolate 16, complete genome	5.65e-93	MN964891 Malus domestica cultivar Yantai fuji 8 mitochondrion, complete genome
3db16d2b-a140-414d-bac6-d30354f8500e	4.68e-167	FJ751934.1 Citrus exocortis Yucatan viroid isolate 16, complete genome	4.21e-176	LR738918 Vitis riparia x Vitis cinerea genome assembly, organelle: mitochondrion
3dbf2f86-a899-4ab0-aa3a-4525cb08a5b4	7.04e-63	FJ751934.1 Citrus exocortis Yucatan viroid isolate 16, complete genome	1.68e-72	MN964891 Malus domestica cultivar Yantai fuji 8 mitochondrion, complete genome
3e966b33-30b9-4347-a61c-b225704ac27b	5.49e-106	FJ751934.1 Citrus exocortis Yucatan viroid isolate 16, complete genome	1.29e-155	LR738918 Vitis riparia x Vitis cinerea genome assembly, organelle: mitochondrion
48840819-1d61-47d6-9198-0df0360e886b	7.11e-145	FJ751934.1 Citrus exocortis Yucatan viroid isolate 16, complete genome	2.29e-153	LR738918 Vitis riparia x Vitis cinerea genome assembly, organelle: mitochondrion
49d5f341-5427-4be6-8ee7-e9d63ff0bcbb	1.73e-53	FJ751934.1 Citrus exocortis Yucatan viroid isolate 16, complete genome	8.76e-60	MN964891 Malus domestica cultivar Yantai fuji 8 mitochondrion, complete genome
52897400-d4ab-434c-9d57-e41671a4a7dc	2.45e-73	FJ751934.1 Citrus exocortis Yucatan viroid isolate 16, complete genome	2.08e-107	MN746809 Capsella bursa-pastoris mitochondrion, complete genome
57e7768d-f3db-42f6-b3be-446c1ea3fcfa	1.48e-94	FJ751934.1 Citrus exocortis Yucatan viroid isolate 16, complete genome	3.61e-89	MN964891 Malus domestica cultivar Yantai fuji 8 mitochondrion, complete genome
5c650fdd-eb88-45f9-b83e-69467e705054	7.2e-166	FJ751934.1 Citrus exocortis Yucatan viroid isolate 16, complete genome	2.33e-179	LR738918 Vitis riparia x Vitis cinerea genome assembly, organelle: mitochondrion
6143b9d1-f59c-4331-801e-c5d6ecae76f0	4.96e-71	FJ751934.1 Citrus exocortis Yucatan viroid isolate 16, complete genome	9.48e-82	MN964891 Malus domestica cultivar Yantai fuji 8 mitochondrion, complete genome
66289b7f-015f-421e-939a-6ed2a95537ae	4.14e-60	FJ751934.1 Citrus exocortis Yucatan viroid isolate 16, complete genome	1.27e-68	MN964891 Malus domestica cultivar Yantai fuji 8 mitochondrion, complete genome
6875b855-1f86-4cfc-bf14-4d170aabad7a	2.15e-114	FJ751934.1 Citrus exocortis Yucatan viroid isolate 16, complete genome	3.2e-121	MN964891 Malus domestica cultivar Yantai fuji 8 mitochondrion, complete genome
6d158e4b-147f-4707-8a26-9f76c1da7042	1.43e-167	FJ751934.1 Citrus exocortis Yucatan viroid isolate 16, complete genome	0	LR738918 Vitis riparia x Vitis cinerea genome assembly, organelle: mitochondrion
71021da8-4e07-4d6b-bd7d-8c39a46c9594	2.36e-140	FJ751934.1 Citrus exocortis Yucatan viroid isolate 16, complete genome	2.13e-149	LR738918 Vitis riparia x Vitis cinerea genome assembly, organelle: mitochondrion
727ea3dd-29cb-43c2-bebb-e8d60e2e731f	2.84e-165	FJ751934.1 Citrus exocortis Yucatan viroid isolate 16, complete genome	0	LR738918 Vitis riparia x Vitis cinerea genome assembly, organelle: mitochondrion
7396c5d2-1e3d-48fb-995b-a1abe901f9a5	4.54e-70	FJ751934.1 Citrus exocortis Yucatan viroid isolate 16, complete genome	3.91e-79	MN964891 Malus domestica cultivar Yantai fuji 8 mitochondrion, complete genome
74b15a61-782f-436e-85eb-112221ec4a23	7.88e-52	FJ751934.1 Citrus exocortis Yucatan viroid isolate 16, complete genome	1.84e-61	MN964891 Malus domestica cultivar Yantai fuji 8 mitochondrion, complete genome
76a50b33-2cae-4b8b-9868-480f4b99c93f	3.24e-143	FJ751934.1 Citrus exocortis Yucatan viroid isolate 16, complete genome	1.74e-149	MN964891 Malus domestica cultivar Yantai fuji 8 mitochondrion, complete genome
835911fc-684a-49ea-9445-586c240fca98	5.08e-89	FJ751934.1 Citrus exocortis Yucatan viroid isolate 16, complete genome	1.23e-83	MN964891 Malus domestica cultivar Yantai fuji 8 mitochondrion, complete genome
8589a305-8cd4-4879-9ddd-3d0cbe609a85	2.9e-114	FJ751934.1 Citrus exocortis Yucatan viroid isolate 16, complete genome	5.6e-125	MN964891 Malus domestica cultivar Yantai fuji 8 mitochondrion, complete genome
8ade5bda-fa79-4453-afe7-ef746c46116a	1.8e-70	FJ751934.1 Citrus exocortis Yucatan viroid isolate 16, complete genome	7.39e-83	MZ747314 Stylosanthes guianensis mitochondrion, complete genome
9560ca3c-3dbf-4dae-8043-b69a719046c7	9.64e-118	FJ751934.1 Citrus exocortis Yucatan viroid isolate 16, complete genome	1.44e-119	MN964891 Malus domestica cultivar Yantai fuji 8 mitochondrion, complete genome
9a35213f-3501-47b9-afb6-6c6b62c438c5	1.47e-121	FJ751934.1 Citrus exocortis Yucatan viroid isolate 16, complete genome	2.76e-147	LC325489 Turritis glabra OhmiShirahama mitochondrial DNA, complete genome
9d6264d0-028f-40d8-99ca-dfa15b964018	4.15e-91	FJ751934.1 Citrus exocortis Yucatan viroid isolate 16, complete genome	4.73e-99	MN964891 Malus domestica cultivar Yantai fuji 8 mitochondrion, complete genome
a54164ec-728c-4ba4-9566-4a120ecba65f	4.3e-158	FJ751934.1 Citrus exocortis Yucatan viroid isolate 16, complete genome	0	LR738918 Vitis riparia x Vitis cinerea genome assembly, organelle: mitochondrion
ad764d64-84ca-4350-9fd5-a5b2c39540c1	3.82e-81	FJ751934.1 Citrus exocortis Yucatan viroid isolate 16, complete genome	7.23e-82	MN964891 Malus domestica cultivar Yantai fuji 8 mitochondrion, complete genome
afffb284-d007-466e-ad35-9107c580cfc5	1.23e-163	FJ751934.1 Citrus exocortis Yucatan viroid isolate 16, complete genome	0	LR738918 Vitis riparia x Vitis cinerea genome assembly, organelle: mitochondrion
b480b571-b4f2-4d41-bcc2-16dbf60ad175	1.46e-120	FJ751934.1 Citrus exocortis Yucatan viroid isolate 16, complete genome	3.66e-115	MN964891 Malus domestica cultivar Yantai fuji 8 mitochondrion, complete genome
bfab4c73-763e-449b-a821-cc44c4121a42	4.92e-85	FJ751934.1 Citrus exocortis Yucatan viroid isolate 16, complete genome	5.57e-93	MN964891 Malus domestica cultivar Yantai fuji 8 mitochondrion, complete genome
d47cc617-6072-4858-a619-57eff05709d7	7.63e-135	FJ751934.1 Citrus exocortis Yucatan viroid isolate 16, complete genome	1.11e-166	LC325489 Turritis glabra OhmiShirahama mitochondrial DNA, complete genome
edc8257e-5b31-4700-877a-9e926e8a7b60	3.66e-164	FJ751934.1 Citrus exocortis Yucatan viroid isolate 16, complete genome	0	LR738918 Vitis riparia x Vitis cinerea genome assembly, organelle: mitochondrion
f4cf8d98-f758-4643-be44-c34e76425c85	7.19e-166	FJ751934.1 Citrus exocortis Yucatan viroid isolate 16, complete genome	1.4e-176	LR738918 Vitis riparia x Vitis cinerea genome assembly, organelle: mitochondrion

### Sheet: S6
	Blastn (NCBI nt database v.24.11.2022)			Blastx (NCBI nr database v.24.11.2022)
Query ID	E-value	Percentage of identical matches	Subject Title	Evalue	Percentage of identical matches	Subject Title
00bcebdf-ac28-4360-bffe-242dad654193	None	None	None	2.06e-115	72.353	YP_007003829.1 polyprotein [Grapevine endophyte alphaendornavirus] AFV91541.1 polyprotein [Grapevine endophyte alphaendornavirus]
020a10a3-a73a-422d-8c70-faf757e02aaf	None	None	None	0	78.417	YP_007003829.1 polyprotein [Grapevine endophyte alphaendornavirus] AFV91541.1 polyprotein [Grapevine endophyte alphaendornavirus]
0a0ca91a-fdf1-4d95-8661-8bf61fd3d4a7	None	None	None	0	72.16	YP_007003829.1 polyprotein [Grapevine endophyte alphaendornavirus] AFV91541.1 polyprotein [Grapevine endophyte alphaendornavirus]
0a335b18-401e-4a91-85d4-34f11b818e9d	None	None	None	9.93e-72	46.409	YP_007003829.1 polyprotein [Grapevine endophyte alphaendornavirus] AFV91541.1 polyprotein [Grapevine endophyte alphaendornavirus]
0b2a7459-de80-4cf7-a18b-d68ae3f131a1	None	None	None	0	66.756	YP_007003829.1 polyprotein [Grapevine endophyte alphaendornavirus] AFV91541.1 polyprotein [Grapevine endophyte alphaendornavirus]
0b8f3a94-f6a4-4d69-acc0-0359b0bb31c8	None	None	None	1.27e-59	58.036	YP_007003829.1 polyprotein [Grapevine endophyte alphaendornavirus] AFV91541.1 polyprotein [Grapevine endophyte alphaendornavirus]
0dc7d9cc-f8a8-41be-9d1b-2e97681bf1aa	None	None	None	5.91e-76	72.353	YP_007003829.1 polyprotein [Grapevine endophyte alphaendornavirus] AFV91541.1 polyprotein [Grapevine endophyte alphaendornavirus]
14b05bd2-999e-469a-a9fa-c700342cf05c	None	None	None	1.18e-46	47.945	YP_007003829.1 polyprotein [Grapevine endophyte alphaendornavirus] AFV91541.1 polyprotein [Grapevine endophyte alphaendornavirus]
19eff751-aebd-490e-b5ff-7a5a1ae7c358	None	None	None	8.79e-166	65.684	YP_007003829.1 polyprotein [Grapevine endophyte alphaendornavirus] AFV91541.1 polyprotein [Grapevine endophyte alphaendornavirus]
1ffebb59-45f8-49a6-8dd9-fc1c0aec2986	None	None	None	1.08e-50	64.925	YP_007003829.1 polyprotein [Grapevine endophyte alphaendornavirus] AFV91541.1 polyprotein [Grapevine endophyte alphaendornavirus]
21843e08-45a4-49f4-b8e6-6d1e9d775994	None	None	None	3.29e-72	75.145	YP_007003829.1 polyprotein [Grapevine endophyte alphaendornavirus] AFV91541.1 polyprotein [Grapevine endophyte alphaendornavirus]
29c1be3b-7717-45a4-9c87-a2d981691186	None	None	None	2.27e-44	50.251	YP_007003829.1 polyprotein [Grapevine endophyte alphaendornavirus] AFV91541.1 polyprotein [Grapevine endophyte alphaendornavirus]
2ef38c06-e813-46f8-9846-dbab1e976ec2	None	None	None	2.7e-66	68.362	YP_007003829.1 polyprotein [Grapevine endophyte alphaendornavirus] AFV91541.1 polyprotein [Grapevine endophyte alphaendornavirus]
393c1764-da41-4757-af1a-5103a0ae9214	None	None	None	1.98e-96	71.176	YP_007003829.1 polyprotein [Grapevine endophyte alphaendornavirus] AFV91541.1 polyprotein [Grapevine endophyte alphaendornavirus]
4300b731-2d45-4470-9a5b-ba40a0c9118c	None	None	None	1.77e-55	80.469	YP_007003829.1 polyprotein [Grapevine endophyte alphaendornavirus] AFV91541.1 polyprotein [Grapevine endophyte alphaendornavirus]
4bfd835c-8128-4892-896f-68de14fbf546	None	None	None	2.75e-68	72.455	YP_007003829.1 polyprotein [Grapevine endophyte alphaendornavirus] AFV91541.1 polyprotein [Grapevine endophyte alphaendornavirus]
4c57e1d4-aced-4ba4-a328-1e3c06ec648a	None	None	None	2.33e-74	48.199	YP_007003829.1 polyprotein [Grapevine endophyte alphaendornavirus] AFV91541.1 polyprotein [Grapevine endophyte alphaendornavirus]
5a8f8f0f-a21d-4047-85da-e9ab8e83c81a	None	None	None	5.69e-49	82.051	YP_007003829.1 polyprotein [Grapevine endophyte alphaendornavirus] AFV91541.1 polyprotein [Grapevine endophyte alphaendornavirus]
5e48b125-3a64-46e8-a4f4-0b6360a2c9fc	None	None	None	2.17e-92	63.273	YP_007003829.1 polyprotein [Grapevine endophyte alphaendornavirus] AFV91541.1 polyprotein [Grapevine endophyte alphaendornavirus]
662a9879-b1c2-4b8a-9ae8-74ff48a6de3c	None	None	None	2.79e-65	77.181	YP_007003829.1 polyprotein [Grapevine endophyte alphaendornavirus] AFV91541.1 polyprotein [Grapevine endophyte alphaendornavirus]
681ba0e0-d86f-44ff-b335-fd33a02a0870	None	None	None	7.77e-45	66.942	YP_007003829.1 polyprotein [Grapevine endophyte alphaendornavirus] AFV91541.1 polyprotein [Grapevine endophyte alphaendornavirus]
6ffe5a72-778c-44fd-a59a-be84fd7b6486	None	None	None	1.46e-63	78.231	YP_007003829.1 polyprotein [Grapevine endophyte alphaendornavirus] AFV91541.1 polyprotein [Grapevine endophyte alphaendornavirus]
73a02a3e-cc04-4c76-8b31-fb0895d96a64	None	None	None	1.18e-47	53.261	YP_007003829.1 polyprotein [Grapevine endophyte alphaendornavirus] AFV91541.1 polyprotein [Grapevine endophyte alphaendornavirus]
808a6110-5efc-4c0d-bf39-7628a57ad761	None	None	None	3.97e-109	54.404	YP_007003829.1 polyprotein [Grapevine endophyte alphaendornavirus] AFV91541.1 polyprotein [Grapevine endophyte alphaendornavirus]
845c22e1-d446-40e5-b3ae-378a3883c226	None	None	None	1.58e-162	82.212	YP_007003829.1 polyprotein [Grapevine endophyte alphaendornavirus] AFV91541.1 polyprotein [Grapevine endophyte alphaendornavirus]
89e88271-1009-49c9-99d5-6ca264069fbf	None	None	None	5.86e-52	84.158	YP_007003829.1 polyprotein [Grapevine endophyte alphaendornavirus] AFV91541.1 polyprotein [Grapevine endophyte alphaendornavirus]
8c560a40-1f6b-453e-a69d-033dea779168	None	None	None	5.04e-123	74.089	YP_007003829.1 polyprotein [Grapevine endophyte alphaendornavirus] AFV91541.1 polyprotein [Grapevine endophyte alphaendornavirus]
8e453979-5654-4b0b-8702-cf9260b8ffef	None	None	None	8.56e-86	58.468	YP_007003829.1 polyprotein [Grapevine endophyte alphaendornavirus] AFV91541.1 polyprotein [Grapevine endophyte alphaendornavirus]
91832cfe-70e7-44a3-9ad2-bf9b5fe456c5	None	None	None	1.08e-68	46.974	YP_007003829.1 polyprotein [Grapevine endophyte alphaendornavirus] AFV91541.1 polyprotein [Grapevine endophyte alphaendornavirus]
9720eb3d-28d5-4f12-8b87-b6255bf8058e	None	None	None	5.04e-67	68.927	YP_007003829.1 polyprotein [Grapevine endophyte alphaendornavirus] AFV91541.1 polyprotein [Grapevine endophyte alphaendornavirus]
9af6c03b-f4d8-4b1a-8faf-0d10d06d821b	None	None	None	6.04e-102	59.17	YP_007003829.1 polyprotein [Grapevine endophyte alphaendornavirus] AFV91541.1 polyprotein [Grapevine endophyte alphaendornavirus]
9d72ac91-a0c0-4f1d-89d2-c295508e5497	None	None	None	4.11e-56	56.287	YP_007003829.1 polyprotein [Grapevine endophyte alphaendornavirus] AFV91541.1 polyprotein [Grapevine endophyte alphaendornavirus]
afcee97b-6a66-4826-a8ea-04ea0c3d82b0	None	None	None	1.18e-44	65.823	YP_007003829.1 polyprotein [Grapevine endophyte alphaendornavirus] AFV91541.1 polyprotein [Grapevine endophyte alphaendornavirus]
b41ed9da-b6e8-4276-9a53-734be09a73c3	None	None	None	0	70.404	YP_007003829.1 polyprotein [Grapevine endophyte alphaendornavirus] AFV91541.1 polyprotein [Grapevine endophyte alphaendornavirus]
b5a8c921-9c3e-44d6-88a2-7e7638384fcf	None	None	None	2.82e-162	73.438	YP_007003829.1 polyprotein [Grapevine endophyte alphaendornavirus] AFV91541.1 polyprotein [Grapevine endophyte alphaendornavirus]
c67c3503-d1d6-41e3-a559-596b58d34322	None	None	None	1.84e-56	43.033	YP_007003829.1 polyprotein [Grapevine endophyte alphaendornavirus] AFV91541.1 polyprotein [Grapevine endophyte alphaendornavirus]
cd418660-3fcc-45dd-89a7-1babf0755e2d	None	None	None	0	65.873	YP_007003829.1 polyprotein [Grapevine endophyte alphaendornavirus] AFV91541.1 polyprotein [Grapevine endophyte alphaendornavirus]
e1185099-0d36-4631-8e2c-d73de1ab67cc	None	None	None	0	72.266	YP_007003829.1 polyprotein [Grapevine endophyte alphaendornavirus] AFV91541.1 polyprotein [Grapevine endophyte alphaendornavirus]
e6e56e28-44b8-4c5f-bfa1-9dfa8cfb6c1a	None	None	None	1.34e-43	55.276	YP_007003829.1 polyprotein [Grapevine endophyte alphaendornavirus] AFV91541.1 polyprotein [Grapevine endophyte alphaendornavirus]
ecfd9311-27c3-4af8-9652-8bec93aeb083	None	None	None	4.1e-168	82.488	YP_007003829.1 polyprotein [Grapevine endophyte alphaendornavirus] AFV91541.1 polyprotein [Grapevine endophyte alphaendornavirus]
efa9a1bb-75e2-4883-a786-053cb598ea6f	None	None	None	0	68.203	YP_007003829.1 polyprotein [Grapevine endophyte alphaendornavirus] AFV91541.1 polyprotein [Grapevine endophyte alphaendornavirus]
f027754e-514c-4427-996c-69c07a77ce9d	None	None	None	1.8e-56	56.287	YP_007003829.1 polyprotein [Grapevine endophyte alphaendornavirus] AFV91541.1 polyprotein [Grapevine endophyte alphaendornavirus]
f0d7982b-3f23-485c-8d0a-1609ce8e90ff	None	None	None	9.09e-120	69.714	YP_007003829.1 polyprotein [Grapevine endophyte alphaendornavirus] AFV91541.1 polyprotein [Grapevine endophyte alphaendornavirus]
f6ed8826-2d32-4895-b6b0-ddcbf4024cad	None	None	None	8.27e-53	42.213	YP_007003829.1 polyprotein [Grapevine endophyte alphaendornavirus] AFV91541.1 polyprotein [Grapevine endophyte alphaendornavirus]
f800eb45-086b-42b3-a5fe-af0d14f91326	None	None	None	3.3e-65	76.692	YP_007003829.1 polyprotein [Grapevine endophyte alphaendornavirus] AFV91541.1 polyprotein [Grapevine endophyte alphaendornavirus]
f9cae382-e512-4a02-9825-4a8b7f288190	None	None	None	1.97e-107	72.941	YP_007003829.1 polyprotein [Grapevine endophyte alphaendornavirus] AFV91541.1 polyprotein [Grapevine endophyte alphaendornavirus]
f9da4163-6041-41c3-a2b8-eece5b551494	None	None	None	4.92e-51	84	YP_007003829.1 polyprotein [Grapevine endophyte alphaendornavirus] AFV91541.1 polyprotein [Grapevine endophyte alphaendornavirus]
